# KSMoFinder - Knowledge graph embedding of proteins and motifs for predicting kinases of human phosphosites

**DOI:** 10.1101/2025.10.21.683733

**Authors:** Manju Anandakrishnan, Karen E. Ross, Chuming Chen, K. Vijay-Shanker, Cathy H. Wu

**Affiliations:** Center for Bioinformatics and Computational Biology, University of Delaware, Newark, United States of America; Department of Biochemistry and Molecular and Cellular Biology. Georgetown University Medical Center, Washington, DC, United States of America

## Abstract

**Motivation:** Protein kinases regulate cellular signaling pathways through a cascade of phosphorylation activity, selectively targeting specific residues on substrate proteins (phosphosites). Determining the characteristics of kinases that phosphorylate specific substrates have been extensively studied. Most tools utilize amino acid sequence motifs around phosphosites but do not consider the biological characteristics of substrate proteins.

**Results:** We present KSMoFinder, a kinase-substrate-motif prediction model that learns factors beyond motif similarities by integrating the biological contexts of proteins. We learn the semantics in a knowledge graph containing contextual relationships of proteins, kinase-specific motifs and motif composition, and represent the proteins and motifs as embedded vectors. Using the representations as features, we train a supervised deep learning classifier to identify kinase-phosphosite relationships. We use ground truth kinase-substrate-motif dataset from iPTMnet and PhosphositePlus and evaluate the prediction performance of KSMoFinder. Pairwise comparative assessments with prior kinase-substrate prediction tools demonstrate the superior performance of KSMoFinder. KSMoFinder trained using our knowledge graph embeddings surpasses the prediction performances using embeddings of popular protein language models such as ProtT5, ESM2 and ESM3 with a ROC-AUC of 0.851 and PR-AUC of 0.839 on a testing dataset with equal number of positives and negatives. Unlike most existing tools, KSMoFinder can be utilized to predict at the motif and at the substrate protein level.

**Availability and implementation:** All code to reproduce the results are available at https://github.com/manju-anandakrishnan/KSMoFinder. All data and KSMoFinder predictions are deposited at https://doi.org/10.5281/zenodo.15730847.
