## Supplementary File 4 for "KSMoFinder - Knowledge graph embedding of proteins and motifs for predicting kinases of human phosphosites"

### Sheet: Summary
Summary:
This excel sheet contains results of prediction performance by kinase groups, families and individual kinases.
Each result row presents the number of testing samples used for evaluation.
Kinase group and family information is identified using the data reported by Zhou et al. [1].
by group:
This sheet presents results of 9 distinct kinase groups.
Of the total 430 kinases in our testing dataset, we have kinase groups for 407 kinases. The reported results are based on these 407 kinases. Details on the included kinases are reported in the results.
by_family:
This sheet presents results of 87 distinct kinase families.
Families with no samples in either positive or negative dataset are skipped. Such families are indicated in the sheet.
by_kinase:
This sheet presents results of 299 distinct kinases.
Kinases with no samples in either positive or negative dataset are skipped. Such kinases are indicated in the sheet.
The results of this evaluation can be reproduced by running Assessment 5 (GitHub repository)
Some kinases and family have very few positive samples. Evaluation with such low sample count may not provide a realistic performance measure. We average the performance measure such kinases and family and report the results in avg_family, avg_kinases.
scores_avg_family:
This sheet presents scores of 63 kinase families and average results of other families. Families for which results are averaged are mentioned in the sheet.
scores_avg_kinases:
This sheet presents scores of 130 distinct kinases and average results of other kinases. Kinases for which results are averaged are mentioned in the sheet.
References:
1. Zhou Z, Yeung W, Gravel N et al.. Phosformer: an explainable transformer model for protein kinase-specific phosphorylation predictions. Bioinformat-ics. 2023 Feb 3;39(2):btad046. doi: 10.1093/bioinformatics/btad046. PMID: 36692152; PMCID: PMC9900213.

### Sheet: by_group
Kinase Group	Testing dataset size	Count of unique kinases in the testing dataset	Kinases in testing dataset (UniProt ID)	ROC-AUC	PR-AUC
AGC	(Positive: 737; Negative: 2352)	56	P17612,P25098,P17252,P31749,Q15418,P24723,P23443,Q9UBS0,O00141,Q16512,Q05655,Q13237,P22694,P51812,P31751,Q02156,Q05513,O75116,P05771-2,Q13976,P41743,P35626,P05771,Q9Y243,O95835,Q15835,Q9NRM7,O75582,P34947,O15530,P32298,Q13464,P43250,O75676,Q04759,Q9HBY8,P05129,Q9Y2H1,Q13976-2,Q5VT25,Q15208,P22612,Q9Y5S2,Q96BR1,Q15349,O60307,Q8WTQ7,O14578,P23443-2,Q9UK32,P51817,Q16513,Q6A1A2,Q09013,Q96GX5,Q6P5Z2	0.903	0.768
Atypical	(Positive: 176; Negative: 683)	16	P78527,Q13315,Q13535,Q96QT4,P42345,P48736,Q8IXL6,Q96Q15,O00418,P42336,Q9BX84,P42338,Q96L96,Q9BRS2,Q96QP1,O14730	0.92	0.786
CAMK	(Positive: 315; Negative: 1188)	59	Q8TDC3,Q15831,Q16816,Q13554,O14757,Q96RG2,O96017,Q13131,Q9UQM7,P53355,Q15139,O94806,Q9P0L2,P54646,P49137,P11309,Q13555,Q9H0K1,Q7KZI7,Q14680,O43293,Q14012,P57059,P11309-2,Q16566,Q8IWQ3,Q86V86,Q8IW41,Q13557,Q15746,Q9P1W9,O60285,Q9BUB5,Q9BZL6,Q8TDC3-2,Q9HBH9,P27448,O14936,Q16644,P15735,Q6SA08,Q9BYT3,O94768,Q9UEE5,P27448-3,Q9H093,Q96NX5,Q9UIK4,Q9Y2K2,Q8WZ42,Q9H1R3,Q6P2M8,Q96L34,Q9BXA7,Q8IY84,Q32MK0,O…	0.844	0.66
CK1	(Positive: 74; Negative: 261)	13	P48729,P48730,Q86Y07,Q5TCY1,P49674,Q99986,P78368,Q6IQ55,Q9HCP0,Q8IV63,Q86Y07-2,Q8N752,Q9Y6M4	0.881	0.683
CMGC	(Positive: 1122; Negative: 2649)	61	P06493,Q15759,P27361,P24941,P50750,P45983,P49840,P68400,P49841,Q16539,P28482,P45984,O94921,Q00534,O15264,P11802,Q96SB4,P53778,Q9H2X6,Q13627,Q00526,Q00535,P49760,Q92630,P19784,O76039,P50613,Q13164,P53779,Q9UBE8,Q14004,P49336,Q9Y463,Q9BWU1,Q9NYV4,Q16659,Q8TD08,Q86Z02,P49759,Q8IZL9,Q15131,O43781,Q92772,P45983-2,Q13523,Q9UPZ9,P49841-2,Q07002,Q9H422,P20794,Q00537,Q9HAZ1,P49761,Q9NR20,Q96Q40,Q00536,P78…	0.922	0.866
Other	(Positive: 300; Negative: 1828)	49	P53350,Q8IYT8,Q14164,O14965,Q96KB5,Q96GD4,Q8TDX7,Q9UKI8,O14920,P51955,O00311,O15111,Q9UHD2,O75385,Q9NYY3,Q96PY6,Q8TD19,O43683,P33981,P30291,O00444,Q9HC98,Q9BXM7,Q6PHR2,Q9UQB9,Q96RR4,Q9H4A3,Q9H4B4,P19525,O75716,Q9NZJ5,Q8TAS1,Q8N5S9,Q96J92,Q2M2I8,Q99640,Q86SG6,P51956,O75460,Q8NG66,Q9BQI3,P00540,Q86UE8,Q9BYP7,Q9NSY1,Q9Y3S1,Q8N165,O14976,Q6P3R8	0.933	0.715
STE	(Positive: 110; Negative: 654)	41	Q13043,Q02750,Q13153,Q9UEW8,Q99558,Q7L7X3,Q9NQU5,O95747,Q9Y6E0,O95819,Q13177,Q13188,Q9H2G2,Q13233,O96013,Q99683,O14733,O95382,Q9P286,P41279,O75914,Q92918,Q9UL54,P45985,Q8IVH8,P52564,Q9Y2U5,P36507,O00506,P46734,Q99759,Q9P289,Q8N4C8,Q8NEV4,Q7Z2Y5,O94804,Q9UKE5,Q12851,Q13163,Q9Y4K4,Q9Y6R4	0.87	0.635
TK	(Positive: 511; Negative: 2191)	79	P07948,P00519,P51813,P07947,P08631,Q13882,P04626,P42680,P12931,P07949,P06241,Q04912,P43405,P29597,Q9UM73,P06239,Q05397,P23458,P00533,P41240,Q16620,P43403,Q14289,P16591,O60674,P08581,P09619,P08069,P54764,P06213,Q02763,P54762,Q06187,Q12866,P29317,P42681,P04629,P51451,P35916,Q08881,Q08345,P09769,Q15303,P21802,P11362,P36888,P52333,P35968,P17948,P22455,P10721,P30530,P42684,Q07912,P29320,P16234,P42679,…	0.937	0.766
TKL	(Positive: 65; Negative: 1156)	33	Q38SD2,Q5S007,O43318,P10398,P51617,P37173,Q13546,Q9NWZ3,P15056,P36896,P36897,P04049,O00238,Q16584,Q9Y572,Q9NYL2,Q02779,O43353,Q13705,P37023,P36894,Q6VAB6,Q8NER5,O43283,Q12852,Q96S53,Q8IVT5,Q04771,P53667,Q15569,P53671,P80192,Q5TCX8	0.96	0.646

### Sheet: by_family
Kinase Group	Kinase Family	Testing dataset size	Count of unique kinases in the testing dataset	Kinases in testing dataset (UniProt ID)	ROC-AUC	PR-AUC
AGC	Akt	(Positive: 113; Negative: 762)	3	P31749,P31751,Q9Y243	0.899	0.74
AGC	DMPK	(Positive: 24; Negative: 113)	6	O75116,Q13464,Q5VT25,Q9Y5S2,O14578,Q09013	0.928	0.696
AGC	GRK	(Positive: 36; Negative: 116)	7	P25098,P35626,Q15835,P34947,P32298,P43250,Q8WTQ7	0.84	0.632
AGC	NDR	(Positive: 14; Negative: 62)	4	O95835,Q9NRM7,Q9Y2H1,Q15208	0.859	0.587
AGC	PDK1	(Positive: 6; Negative: 29)	1	O15530	0.891	0.735
AGC	PKA	(Positive: 162; Negative: 327)	4	P17612,P22694,P22612,P51817	0.914	0.836
AGC	PKC	(Positive: 264; Negative: 534)	9	P17252,P24723,Q05655,Q02156,Q05513,P41743,P05771,Q04759,P05129	0.866	0.765
AGC	PKG	(Positive: 23; Negative: 50)	2	Q13237,Q13976	0.951	0.92
AGC	PKN	(Positive: 7; Negative: 47)	3	Q16512,Q16513,Q6P5Z2	0.83	0.611
AGC	RSK	(Positive: 15; Negative: 38)	2	P23443,Q9UBS0	0.886	0.746
AGC	SGK	(Positive: 16; Negative: 52)	3	O00141,Q9HBY8,Q96BR1	0.946	0.899
Atypical	Alpha	(Positive: 14; Negative: 54)	5	Q96QT4,O00418,Q9BX84,Q96L96,Q96QP1	0.88	0.808
Atypical	FAM20	(Positive: 2; Negative: 7)	1	Q8IXL6	1	1
Atypical	PIKK	(Positive: 160; Negative: 612)	8	P78527,Q13315,Q13535,P42345,P48736,Q96Q15,P42336,P42338	0.922	0.778
CAMK	CAMK1	(Positive: 8; Negative: 58)	4	Q14012,Q16566,Q96NX5,Q6P2M8	0.832	0.452
CAMK	CAMK2	(Positive: 61; Negative: 166)	4	Q13554,Q9UQM7,Q13555,Q13557	0.781	0.654
CAMK	CAMKL	(Positive: 137; Negative: 465)	19	Q8TDC3,Q15831,O14757,Q96RG2,Q13131,Q9P0L2,P54646,Q9H0K1,Q7KZI7,Q14680,P57059,Q8IWQ3,O60285,P27448,Q9H093,Q9Y2K2,Q96L34,Q8IY84,P57058	0.866	0.71
CAMK	CASK	(Positive: 1; Negative: 8)	1	O14936	0.875	0.5
CAMK	DAPK	(Positive: 11; Negative: 67)	5	P53355,O43293,O94768,Q9UEE5,Q9UIK4	0.745	0.433
CAMK	MAPKAPK	(Positive: 27; Negative: 92)	5	P49137,Q8IW41,Q9BUB5,Q9HBH9,Q16644	0.848	0.698
CAMK	MLCK	(Positive: 2; Negative: 45)	4	Q15746,Q8WZ42,Q9H1R3,Q32MK0	0.978	0.75
CAMK	PHK	(Positive: 2; Negative: 24)	2	Q16816,P15735	1	1
CAMK	PIM	(Positive: 22; Negative: 77)	3	P11309,Q86V86,Q9P1W9	0.865	0.712
CAMK	PKD	(Positive: 25; Negative: 80)	3	Q15139,O94806,Q9BZL6	0.764	0.619
CAMK	RAD53	(Positive: 17; Negative: 38)	1	O96017	0.927	0.858
CK1	CK1-A	(Positive: 31; Negative: 78)	2	P48729,Q8N752	0.895	0.797
CK1	CK1-D	(Positive: 34; Negative: 82)	2	P48730,P49674	0.847	0.607
CK1	CK1-G	(Positive: 2; Negative: 30)	3	P78368,Q9HCP0,Q9Y6M4	0.683	0.3
CK1	TTBK	(Positive: 2; Negative: 25)	2	Q5TCY1,Q6IQ55	0.52	0.108
CK1	VRK	(Positive: 5; Negative: 32)	3	Q86Y07,Q99986,Q8IV63	0.9	0.759
CMGC	CDK	(Positive: 361; Negative: 926)	21	P06493,P24941,P50750,O94921,Q00534,P11802,Q00526,Q00535,P50613,Q14004,P49336,Q9BWU1,Q9NYV4,Q8IZL9,Q15131,Q07002,Q00537,Q96Q40,Q00536,Q9UQ88,P21127	0.936	0.893
CMGC	CDKL	(Positive: 5; Negative: 28)	2	O76039,Q92772	0.75	0.416
CMGC	CK2	(Positive: 156; Negative: 221)	2	P68400,P19784	0.943	0.922
CMGC	CLK	(Positive: 4; Negative: 54)	4	P49760,P49759,Q9HAZ1,P49761	0.926	0.408
CMGC	DYRK	(Positive: 41; Negative: 141)	9	Q9H2X6,Q13627,Q92630,Q9Y463,Q86Z02,O43781,Q13523,Q9H422,Q9NR20	0.891	0.738
CMGC	GSK	(Positive: 121; Negative: 219)	2	P49840,P49841	0.836	0.76
CMGC	MAPK	(Positive: 431; Negative: 1011)	14	Q15759,P27361,P45983,Q16539,P28482,P45984,O15264,P53778,Q13164,P53779,Q9UBE8,Q16659,Q8TD08,P31152	0.922	0.863
CMGC	SRPK	(Positive: 3; Negative: 16)	2	Q96SB4,P78362	0.979	0.917
Other	Aur	(Positive: 67; Negative: 157)	3	O14965,Q96GD4,Q9UQB9	0.922	0.824
Other	BUB	(Positive: 5; Negative: 26)	1	O43683	0.631	0.405
Other	CAMKK	(Positive: 3; Negative: 56)	2	Q96RR4,Q8N5S9	0.875	0.257
Other	CDC7	(Positive: 10; Negative: 29)	1	O00311	0.917	0.778
Other	IKK	(Positive: 62; Negative: 143)	4	Q14164,O14920,O15111,Q9UHD2	0.867	0.741
Other	KIS	(Positive: 1; Negative: 12)	1	Q8TAS1	0.917	0.5
Other	NAK	(Positive: 1; Negative: 841)	4	O75716,Q2M2I8,Q9NSY1,O14976	1	1
Other	NEK	(Positive: 17; Negative: 106)	9	Q8TDX7,P51955,Q96PY6,Q8TD19,Q9HC98,Q86SG6,P51956,Q8NG66,Q6P3R8	0.798	0.473
Other	NKF2	(Positive: 4; Negative: 13)	1	Q9BXM7	0.654	0.385
Other	PEK	(Positive: 5; Negative: 38)	3	P19525,Q9NZJ5,Q9BQI3	1	1
Other	PLK	(Positive: 85; Negative: 199)	4	P53350,Q9NYY3,O00444,Q9H4B4	0.875	0.748
Other	TLK	(Positive: 2; Negative: 25)	2	Q9UKI8,Q86UE8	0.64	0.139
Other	TOPK	(Positive: 2; Negative: 16)	1	Q96KB5	0.812	0.333
Other	TTK	(Positive: 13; Negative: 31)	1	P33981	0.878	0.824
Other	ULK	(Positive: 18; Negative: 52)	3	Q8IYT8,O75385,Q6PHR2	0.909	0.707
Other	WEE	(Positive: 1; Negative: 16)	2	P30291,Q99640	0.938	0.5
Other	WNK	(Positive: 4; Negative: 40)	4	Q9H4A3,Q96J92,Q9BYP7,Q9Y3S1	0.844	0.53
STE	COT	(Positive: 4; Negative: 25)	1	P41279	0.86	0.477
STE	NIK	(Positive: 2; Negative: 20)	1	Q99558	0.4	0.121
STE	STE11	(Positive: 11; Negative: 82)	6	Q13233,Q99683,O95382,Q9Y2U5,Q99759,Q9Y6R4	0.858	0.505
STE	STE20	(Positive: 78; Negative: 419)	26	Q13043,Q13153,Q9UEW8,Q7L7X3,Q9NQU5,O95747,Q9Y6E0,O95819,Q13177,Q13188,Q9H2G2,O96013,Q9P286,O75914,Q92918,Q9UL54,Q8IVH8,O00506,Q9P289,Q8N4C8,Q8NEV4,Q7Z2Y5,O94804,Q9UKE5,Q12851,Q9Y4K4	0.86	0.648
STE	STE7	(Positive: 15; Negative: 108)	7	Q02750,O14733,P45985,P52564,P36507,P46734,Q13163	0.983	0.892
TK	ALK	(Positive: 3; Negative: 52)	2	Q9UM73,P29376	0.654	0.098
TK	Abl	(Positive: 55; Negative: 386)	2	P00519,P42684	0.972	0.82
TK	Ack	(Positive: 4; Negative: 37)	2	Q07912,Q13470	0.872	0.487
TK	Axl	(Positive: 4; Negative: 47)	3	Q12866,P30530,Q06418	0.729	0.168
TK	Csk	(Positive: 6; Negative: 37)	2	P41240,P42679	0.82	0.373
TK	DDR	(Positive: 1; Negative: 49)	2	Q08345,Q16832	0.918	0.2
TK	EGFR	(Positive: 26; Negative: 145)	3	P04626,P00533,Q15303	0.916	0.633
TK	Eph	(Positive: 6; Negative: 164)	12	P54764,P54762,P29317,P29320,P29323,P21709,Q15375,P29322,P54753,P54760,P54756,Q9UF33	0.963	0.376
TK	FAK	(Positive: 12; Negative: 53)	2	Q05397,Q14289	0.978	0.912
TK	FGFR	(Positive: 12; Negative: 64)	4	P21802,P11362,P22455,P22607	0.922	0.712
TK	Fer	(Positive: 6; Negative: 35)	2	P16591,P07332	0.867	0.637
TK	InsR	(Positive: 17; Negative: 49)	2	P08069,P06213	0.936	0.868
TK	Met	(Positive: 7; Negative: 43)	2	Q04912,P08581	0.957	0.848
TK	PDGFR	(Positive: 19; Negative: 98)	5	P09619,P36888,P10721,P16234,P07333	0.952	0.791
TK	Ret	(Positive: 8; Negative: 35)	1	P07949	0.839	0.472
TK	Src	(Positive: 240; Negative: 524)	11	P07948,P07947,P08631,Q13882,P12931,P06241,P06239,P51451,P09769,P42685,Q9H3Y6	0.927	0.827
TK	Syk	(Positive: 30; Negative: 61)	2	P43405,P43403	0.922	0.869
TK	Tec	(Positive: 17; Negative: 102)	5	P51813,P42680,Q06187,P42681,Q08881	0.918	0.624
TK	Tie	(Positive: 1; Negative: 7)	1	Q02763	1	1
TK	Trk	(Positive: 8; Negative: 35)	3	Q16620,P04629,Q16288	1	1
TK	VEGFR	(Positive: 5; Negative: 36)	3	P35916,P35968,P17948	0.889	0.526
TKL	IRAK	(Positive: 11; Negative: 32)	2	P51617,Q9NWZ3	0.966	0.842
TKL	LRRK	(Positive: 22; Negative: 54)	2	Q38SD2,Q5S007	0.92	0.77
TKL	MLK	(Positive: 13; Negative: 101)	8	O43318,Q16584,Q9NYL2,Q02779,O43283,Q12852,P80192,Q5TCX8	0.808	0.495
TKL	RAF	(Positive: 7; Negative: 86)	5	P10398,P15056,P04049,Q6VAB6,Q8IVT5	0.855	0.32
TKL	RIPK	(Positive: 3; Negative: 43)	3	Q13546,Q9Y572,O43353	0.736	0.449
TKL	STKR	(Positive: 9; Negative: 803)	9	P37173,P36896,P36897,O00238,Q13705,P37023,P36894,Q8NER5,Q04771	0.985	0.803
Families skipped from this evaluation: Dusty, PDPK2, STK33, TESK, Haspin, LIMK, TSSK, RIO, MAST, RCK, NKF4, IRE, Musk, Trbl, MOS, Sev, Ror, STYK, MLKL, DCAMKL

### Sheet: by_kinases
Kinase Group	Kinase Family	Testing dataset size	Kinase (UniProt ID)	ROC-AUC	PR-AUC
AGC	Akt	(Positive: 84; Negative: 494)	P31749	0.887	0.748
AGC	Akt	(Positive: 23; Negative: 179)	P31751	0.915	0.707
AGC	Akt	(Positive: 6; Negative: 89)	Q9Y243	0.979	0.772
AGC	DMPK	(Positive: 8; Negative: 26)	O75116	0.904	0.747
AGC	DMPK	(Positive: 13; Negative: 38)	Q13464	0.96	0.885
AGC	DMPK	(Positive: 2; Negative: 18)	Q5VT25	0.889	0.417
AGC	DMPK	(Positive: 1; Negative: 11)	Q9Y5S2	1	1
AGC	GRK	(Positive: 18; Negative: 39)	P25098	0.862	0.74
AGC	GRK	(Positive: 2; Negative: 8)	P32298	0.812	0.7
AGC	GRK	(Positive: 7; Negative: 18)	P34947	0.833	0.607
AGC	GRK	(Positive: 3; Negative: 14)	P35626	0.929	0.639
AGC	GRK	(Positive: 4; Negative: 18)	P43250	0.611	0.459
AGC	GRK	(Positive: 2; Negative: 11)	Q15835	0.955	0.833
AGC	NDR	(Positive: 5; Negative: 19)	O95835	0.968	0.925
AGC	NDR	(Positive: 3; Negative: 18)	Q15208	0.889	0.681
AGC	NDR	(Positive: 5; Negative: 13)	Q9NRM7	0.615	0.365
AGC	NDR	(Positive: 1; Negative: 12)	Q9Y2H1	1	1
AGC	PDK1	(Positive: 6; Negative: 29)	O15530	0.891	0.735
AGC	PKA	(Positive: 157; Negative: 300)	P17612	0.915	0.841
AGC	PKA	(Positive: 2; Negative: 7)	P22612	1	1
AGC	PKA	(Positive: 3; Negative: 13)	P22694	0.897	0.81
AGC	PKC	(Positive: 10; Negative: 31)	P05129	0.997	0.991
AGC	PKC	(Positive: 26; Negative: 56)	P05771	0.805	0.667
AGC	PKC	(Positive: 123; Negative: 218)	P17252	0.87	0.798
AGC	PKC	(Positive: 4; Negative: 14)	P24723	0.679	0.34
AGC	PKC	(Positive: 10; Negative: 27)	P41743	0.911	0.792
AGC	PKC	(Positive: 18; Negative: 37)	Q02156	0.907	0.804
AGC	PKC	(Positive: 11; Negative: 23)	Q04759	0.858	0.74
AGC	PKC	(Positive: 23; Negative: 48)	Q05513	0.822	0.696
AGC	PKC	(Positive: 39; Negative: 80)	Q05655	0.869	0.804
AGC	PKG	(Positive: 8; Negative: 18)	Q13237	0.938	0.89
AGC	PKG	(Positive: 15; Negative: 32)	Q13976	0.956	0.936
AGC	PKN	(Positive: 7; Negative: 26)	Q16512	0.896	0.769
AGC	RSK	(Positive: 13; Negative: 27)	P23443	0.889	0.772
AGC	RSK	(Positive: 2; Negative: 11)	Q9UBS0	0.909	0.75
AGC	SGK	(Positive: 14; Negative: 33)	O00141	0.952	0.928
AGC	SGK	(Positive: 1; Negative: 11)	Q96BR1	1	1
AGC	SGK	(Positive: 1; Negative: 8)	Q9HBY8	0.875	0.5
Atypical	Alpha	(Positive: 3; Negative: 16)	O00418	0.646	0.392
Atypical	Alpha	(Positive: 11; Negative: 16)	Q96QT4	0.955	0.953
Atypical	FAM20	(Positive: 2; Negative: 7)	Q8IXL6	1	1
Atypical	PIKK	(Positive: 1; Negative: 12)	P42336	1	1
Atypical	PIKK	(Positive: 31; Negative: 65)	P42345	0.746	0.603
Atypical	PIKK	(Positive: 1; Negative: 16)	P48736	1	1
Atypical	PIKK	(Positive: 29; Negative: 59)	P78527	0.932	0.822
Atypical	PIKK	(Positive: 69; Negative: 305)	Q13315	0.947	0.855
Atypical	PIKK	(Positive: 28; Negative: 132)	Q13535	0.938	0.763
Atypical	PIKK	(Positive: 1; Negative: 13)	Q96Q15	0.923	0.5
CAMK	CAMK1	(Positive: 5; Negative: 16)	Q14012	0.875	0.694
CAMK	CAMK1	(Positive: 3; Negative: 18)	Q16566	0.778	0.417
CAMK	CAMK2	(Positive: 6; Negative: 30)	Q13554	0.789	0.61
CAMK	CAMK2	(Positive: 6; Negative: 27)	Q13555	0.457	0.224
CAMK	CAMK2	(Positive: 7; Negative: 24)	Q13557	0.893	0.723
CAMK	CAMK2	(Positive: 42; Negative: 85)	Q9UQM7	0.817	0.75
CAMK	CAMKL	(Positive: 40; Negative: 90)	O14757	0.813	0.704
CAMK	CAMKL	(Positive: 2; Negative: 11)	O60285	0.955	0.833
CAMK	CAMKL	(Positive: 1; Negative: 10)	P27448	1	1
CAMK	CAMKL	(Positive: 14; Negative: 41)	P54646	0.939	0.817
CAMK	CAMKL	(Positive: 5; Negative: 17)	P57059	0.965	0.925
CAMK	CAMKL	(Positive: 41; Negative: 91)	Q13131	0.875	0.784
CAMK	CAMKL	(Positive: 5; Negative: 18)	Q14680	0.967	0.877
CAMK	CAMKL	(Positive: 9; Negative: 25)	Q15831	0.867	0.778
CAMK	CAMKL	(Positive: 6; Negative: 28)	Q7KZI7	0.827	0.688
CAMK	CAMKL	(Positive: 2; Negative: 27)	Q8IWQ3	0.963	0.75
CAMK	CAMKL	(Positive: 2; Negative: 32)	Q8TDC3	0.984	0.833
CAMK	CAMKL	(Positive: 3; Negative: 12)	Q96RG2	0.806	0.625
CAMK	CAMKL	(Positive: 2; Negative: 13)	Q9H0K1	1	1
CAMK	CAMKL	(Positive: 5; Negative: 16)	Q9P0L2	0.6	0.329
CAMK	CASK	(Positive: 1; Negative: 8)	O14936	0.875	0.5
CAMK	DAPK	(Positive: 4; Negative: 12)	O43293	0.729	0.552
CAMK	DAPK	(Positive: 7; Negative: 19)	P53355	0.91	0.863
CAMK	MAPKAPK	(Positive: 20; Negative: 47)	P49137	0.856	0.744
CAMK	MAPKAPK	(Positive: 1; Negative: 9)	Q16644	1	1
CAMK	MAPKAPK	(Positive: 3; Negative: 14)	Q8IW41	0.69	0.729
CAMK	MAPKAPK	(Positive: 2; Negative: 13)	Q9BUB5	0.769	0.625
CAMK	MAPKAPK	(Positive: 1; Negative: 9)	Q9HBH9	1	1
CAMK	MLCK	(Positive: 2; Negative: 13)	Q15746	1	1
CAMK	PHK	(Positive: 2; Negative: 8)	Q16816	1	1
CAMK	PIM	(Positive: 14; Negative: 43)	P11309	0.895	0.807
CAMK	PIM	(Positive: 2; Negative: 14)	Q86V86	0.821	0.367
CAMK	PIM	(Positive: 6; Negative: 20)	Q9P1W9	0.9	0.837
CAMK	PKD	(Positive: 2; Negative: 17)	O94806	0.676	0.577
CAMK	PKD	(Positive: 19; Negative: 45)	Q15139	0.715	0.531
CAMK	PKD	(Positive: 4; Negative: 18)	Q9BZL6	1	1
CAMK	RAD53	(Positive: 17; Negative: 38)	O96017	0.927	0.858
CK1	CK1-A	(Positive: 31; Negative: 62)	P48729	0.881	0.804
CK1	CK1-D	(Positive: 20; Negative: 45)	P48730	0.852	0.668
CK1	CK1-D	(Positive: 14; Negative: 37)	P49674	0.846	0.603
CK1	CK1-G	(Positive: 1; Negative: 7)	P78368	1	1
CK1	CK1-G	(Positive: 1; Negative: 12)	Q9HCP0	0.5	0.143
CK1	TTBK	(Positive: 1; Negative: 14)	Q5TCY1	0.643	0.167
CK1	TTBK	(Positive: 1; Negative: 11)	Q6IQ55	0.455	0.143
CK1	VRK	(Positive: 2; Negative: 17)	Q86Y07	0.794	0.611
CK1	VRK	(Positive: 3; Negative: 10)	Q99986	0.933	0.867
CMGC	CDK	(Positive: 2; Negative: 16)	O94921	0.688	0.225
CMGC	CDK	(Positive: 151; Negative: 306)	P06493	0.937	0.919
CMGC	CDK	(Positive: 17; Negative: 44)	P11802	0.992	0.977
CMGC	CDK	(Positive: 96; Negative: 191)	P24941	0.938	0.912
CMGC	CDK	(Positive: 3; Negative: 13)	P49336	0.949	0.806
CMGC	CDK	(Positive: 13; Negative: 29)	P50613	0.936	0.895
CMGC	CDK	(Positive: 12; Negative: 33)	P50750	0.826	0.672
CMGC	CDK	(Positive: 3; Negative: 19)	Q00526	0.772	0.622
CMGC	CDK	(Positive: 9; Negative: 36)	Q00534	0.877	0.752
CMGC	CDK	(Positive: 49; Negative: 91)	Q00535	0.951	0.912
CMGC	CDK	(Positive: 3; Negative: 19)	Q14004	0.912	0.556
CMGC	CDK	(Positive: 1; Negative: 13)	Q9BWU1	0.923	0.5
CMGC	CDK	(Positive: 2; Negative: 24)	Q9NYV4	0.604	0.548
CMGC	CDKL	(Positive: 5; Negative: 18)	O76039	0.678	0.425
CMGC	CK2	(Positive: 18; Negative: 34)	P19784	0.969	0.909
CMGC	CK2	(Positive: 138; Negative: 187)	P68400	0.939	0.925
CMGC	CLK	(Positive: 2; Negative: 22)	P49759	0.864	0.333
CMGC	CLK	(Positive: 2; Negative: 11)	P49760	1	1
CMGC	DYRK	(Positive: 15; Negative: 33)	Q13627	0.863	0.791
CMGC	DYRK	(Positive: 1; Negative: 8)	Q86Z02	1	1
CMGC	DYRK	(Positive: 10; Negative: 26)	Q92630	0.831	0.603
CMGC	DYRK	(Positive: 12; Negative: 33)	Q9H2X6	0.965	0.907
CMGC	DYRK	(Positive: 3; Negative: 10)	Q9Y463	0.8	0.778
CMGC	GSK	(Positive: 20; Negative: 47)	P49840	0.876	0.769
CMGC	GSK	(Positive: 101; Negative: 172)	P49841	0.831	0.767
CMGC	MAPK	(Positive: 10; Negative: 31)	O15264	0.932	0.85
CMGC	MAPK	(Positive: 101; Negative: 216)	P27361	0.917	0.853
CMGC	MAPK	(Positive: 148; Negative: 309)	P28482	0.933	0.882
CMGC	MAPK	(Positive: 44; Negative: 107)	P45983	0.904	0.872
CMGC	MAPK	(Positive: 22; Negative: 62)	P45984	0.955	0.901
CMGC	MAPK	(Positive: 11; Negative: 35)	P53778	0.896	0.799
CMGC	MAPK	(Positive: 11; Negative: 36)	P53779	0.851	0.673
CMGC	MAPK	(Positive: 8; Negative: 19)	Q13164	0.961	0.946
CMGC	MAPK	(Positive: 11; Negative: 28)	Q15759	0.844	0.817
CMGC	MAPK	(Positive: 58; Negative: 126)	Q16539	0.94	0.91
CMGC	MAPK	(Positive: 1; Negative: 6)	Q16659	1	1
CMGC	MAPK	(Positive: 2; Negative: 15)	Q8TD08	0.8	0.625
CMGC	MAPK	(Positive: 4; Negative: 17)	Q9UBE8	0.985	0.95
CMGC	SRPK	(Positive: 3; Negative: 9)	Q96SB4	0.963	0.917
Other	Aur	(Positive: 27; Negative: 69)	O14965	0.897	0.793
Other	Aur	(Positive: 39; Negative: 75)	Q96GD4	0.933	0.853
Other	Aur	(Positive: 1; Negative: 13)	Q9UQB9	0.846	0.333
Other	BUB	(Positive: 5; Negative: 26)	O43683	0.631	0.405
Other	CAMKK	(Positive: 1; Negative: 30)	Q8N5S9	0.767	0.125
Other	CAMKK	(Positive: 2; Negative: 26)	Q96RR4	0.923	0.417
Other	CDC7	(Positive: 10; Negative: 29)	O00311	0.917	0.778
Other	IKK	(Positive: 23; Negative: 42)	O14920	0.886	0.78
Other	IKK	(Positive: 10; Negative: 32)	O15111	0.775	0.584
Other	IKK	(Positive: 12; Negative: 32)	Q14164	0.888	0.824
Other	IKK	(Positive: 17; Negative: 37)	Q9UHD2	0.879	0.822
Other	KIS	(Positive: 1; Negative: 12)	Q8TAS1	0.917	0.5
Other	NAK	(Positive: 1; Negative: 5)	O75716	1	1
Other	NEK	(Positive: 8; Negative: 24)	P51955	0.76	0.652
Other	NEK	(Positive: 1; Negative: 8)	Q8TD19	1	1
Other	NEK	(Positive: 1; Negative: 7)	Q8TDX7	0.714	0.333
Other	NEK	(Positive: 2; Negative: 13)	Q96PY6	1	1
Other	NEK	(Positive: 5; Negative: 15)	Q9HC98	0.68	0.469
Other	NKF2	(Positive: 4; Negative: 13)	Q9BXM7	0.654	0.385
Other	PEK	(Positive: 4; Negative: 14)	P19525	1	1
Other	PEK	(Positive: 1; Negative: 9)	Q9NZJ5	1	1
Other	PLK	(Positive: 9; Negative: 24)	O00444	0.894	0.768
Other	PLK	(Positive: 65; Negative: 131)	P53350	0.832	0.727
Other	PLK	(Positive: 6; Negative: 20)	Q9H4B4	1	1
Other	PLK	(Positive: 5; Negative: 24)	Q9NYY3	1	1
Other	TLK	(Positive: 2; Negative: 17)	Q9UKI8	0.706	0.225
Other	TOPK	(Positive: 2; Negative: 16)	Q96KB5	0.812	0.333
Other	TTK	(Positive: 13; Negative: 31)	P33981	0.878	0.824
Other	ULK	(Positive: 16; Negative: 34)	O75385	0.903	0.743
Other	ULK	(Positive: 1; Negative: 8)	Q6PHR2	0.75	0.333
Other	ULK	(Positive: 1; Negative: 10)	Q8IYT8	1	1
Other	WEE	(Positive: 1; Negative: 7)	P30291	0.857	0.5
Other	WNK	(Positive: 1; Negative: 9)	Q96J92	1	1
Other	WNK	(Positive: 3; Negative: 12)	Q9H4A3	0.694	0.54
STE	COT	(Positive: 4; Negative: 25)	P41279	0.86	0.477
STE	NIK	(Positive: 2; Negative: 20)	Q99558	0.4	0.121
STE	STE11	(Positive: 1; Negative: 10)	O95382	1	1
STE	STE11	(Positive: 2; Negative: 17)	Q13233	0.971	0.833
STE	STE11	(Positive: 6; Negative: 25)	Q99683	0.853	0.623
STE	STE11	(Positive: 1; Negative: 8)	Q99759	0.375	0.167
STE	STE11	(Positive: 1; Negative: 13)	Q9Y2U5	0.769	0.25
STE	STE20	(Positive: 1; Negative: 5)	O00506	0.2	0.2
STE	STE20	(Positive: 2; Negative: 11)	O75914	0.773	0.367
STE	STE20	(Positive: 3; Negative: 14)	O95747	0.976	0.917
STE	STE20	(Positive: 2; Negative: 16)	O95819	0.719	0.243
STE	STE20	(Positive: 5; Negative: 19)	O96013	0.874	0.772
STE	STE20	(Positive: 8; Negative: 28)	Q13043	0.844	0.75
STE	STE20	(Positive: 20; Negative: 57)	Q13153	0.88	0.714
STE	STE20	(Positive: 12; Negative: 37)	Q13177	0.923	0.883
STE	STE20	(Positive: 6; Negative: 40)	Q13188	0.608	0.447
STE	STE20	(Positive: 2; Negative: 14)	Q7L7X3	1	1
STE	STE20	(Positive: 1; Negative: 11)	Q8IVH8	0.818	0.333
STE	STE20	(Positive: 1; Negative: 9)	Q8N4C8	1	1
STE	STE20	(Positive: 1; Negative: 7)	Q8NEV4	1	1
STE	STE20	(Positive: 1; Negative: 7)	Q92918	0.857	0.5
STE	STE20	(Positive: 1; Negative: 10)	Q9H2G2	0	0.091
STE	STE20	(Positive: 2; Negative: 16)	Q9NQU5	0.938	0.583
STE	STE20	(Positive: 2; Negative: 16)	Q9P286	0.938	0.583
STE	STE20	(Positive: 2; Negative: 18)	Q9P289	0.861	0.643
STE	STE20	(Positive: 3; Negative: 12)	Q9UEW8	0.944	0.806
STE	STE20	(Positive: 1; Negative: 15)	Q9UL54	1	1
STE	STE20	(Positive: 2; Negative: 12)	Q9Y6E0	0.958	0.833
STE	STE7	(Positive: 2; Negative: 15)	O14733	0.967	0.833
STE	STE7	(Positive: 1; Negative: 15)	P36507	1	1
STE	STE7	(Positive: 5; Negative: 15)	P45985	1	1
STE	STE7	(Positive: 1; Negative: 15)	P46734	1	1
STE	STE7	(Positive: 1; Negative: 14)	P52564	1	1
STE	STE7	(Positive: 5; Negative: 20)	Q02750	0.96	0.853
TK	ALK	(Positive: 3; Negative: 40)	Q9UM73	0.592	0.105
TK	Abl	(Positive: 49; Negative: 363)	P00519	0.974	0.821
TK	Abl	(Positive: 6; Negative: 23)	P42684	0.949	0.871
TK	Ack	(Positive: 4; Negative: 16)	Q07912	0.812	0.565
TK	Axl	(Positive: 3; Negative: 29)	P30530	0.69	0.221
TK	Axl	(Positive: 1; Negative: 11)	Q12866	0.909	0.5
TK	Csk	(Positive: 5; Negative: 28)	P41240	0.771	0.357
TK	Csk	(Positive: 1; Negative: 9)	P42679	1	1
TK	DDR	(Positive: 1; Negative: 27)	Q08345	0.963	0.5
TK	EGFR	(Positive: 22; Negative: 106)	P00533	0.907	0.629
TK	EGFR	(Positive: 2; Negative: 24)	P04626	1	1
TK	EGFR	(Positive: 2; Negative: 15)	Q15303	0.9	0.7
TK	Eph	(Positive: 2; Negative: 13)	P29317	0.808	0.417
TK	Eph	(Positive: 1; Negative: 22)	P29320	1	1
TK	Eph	(Positive: 1; Negative: 14)	P29323	0.786	0.25
TK	Eph	(Positive: 1; Negative: 13)	P54762	1	1
TK	Eph	(Positive: 1; Negative: 11)	P54764	1	1
TK	FAK	(Positive: 8; Negative: 32)	Q05397	0.977	0.925
TK	FAK	(Positive: 4; Negative: 21)	Q14289	1	1
TK	FGFR	(Positive: 8; Negative: 24)	P11362	0.932	0.84
TK	FGFR	(Positive: 2; Negative: 16)	P21802	0.969	0.833
TK	FGFR	(Positive: 1; Negative: 8)	P22455	0.875	0.5
TK	FGFR	(Positive: 1; Negative: 16)	P22607	0.938	0.5
TK	Fer	(Positive: 1; Negative: 13)	P07332	0.615	0.167
TK	Fer	(Positive: 5; Negative: 22)	P16591	0.909	0.75
TK	InsR	(Positive: 10; Negative: 31)	P06213	0.903	0.798
TK	InsR	(Positive: 7; Negative: 18)	P08069	0.984	0.968
TK	Met	(Positive: 5; Negative: 29)	P08581	0.945	0.843
TK	Met	(Positive: 2; Negative: 14)	Q04912	1	1
TK	PDGFR	(Positive: 1; Negative: 10)	P07333	1	1
TK	PDGFR	(Positive: 8; Negative: 26)	P09619	0.976	0.938
TK	PDGFR	(Positive: 3; Negative: 13)	P10721	0.949	0.806
TK	PDGFR	(Positive: 2; Negative: 22)	P16234	0.932	0.7
TK	PDGFR	(Positive: 5; Negative: 27)	P36888	0.874	0.647
TK	Ret	(Positive: 8; Negative: 35)	P07949	0.839	0.472
TK	Src	(Positive: 25; Negative: 63)	P06239	0.954	0.903
TK	Src	(Positive: 34; Negative: 62)	P06241	0.893	0.772
TK	Src	(Positive: 4; Negative: 22)	P07947	0.989	0.95
TK	Src	(Positive: 24; Negative: 67)	P07948	0.956	0.871
TK	Src	(Positive: 9; Negative: 30)	P08631	0.952	0.821
TK	Src	(Positive: 4; Negative: 17)	P09769	0.765	0.401
TK	Src	(Positive: 127; Negative: 174)	P12931	0.919	0.869
TK	Src	(Positive: 1; Negative: 15)	P42685	1	1
TK	Src	(Positive: 3; Negative: 32)	P51451	0.979	0.867
TK	Src	(Positive: 9; Negative: 25)	Q13882	0.929	0.867
TK	Syk	(Positive: 10; Negative: 30)	P43403	0.96	0.89
TK	Syk	(Positive: 20; Negative: 31)	P43405	0.91	0.896
TK	Tec	(Positive: 3; Negative: 26)	P42680	0.91	0.476
TK	Tec	(Positive: 1; Negative: 19)	P42681	0.842	0.25
TK	Tec	(Positive: 4; Negative: 22)	P51813	0.898	0.618
TK	Tec	(Positive: 5; Negative: 20)	Q06187	0.86	0.624
TK	Tec	(Positive: 4; Negative: 15)	Q08881	1	1
TK	Tie	(Positive: 1; Negative: 7)	Q02763	1	1
TK	Trk	(Positive: 4; Negative: 13)	P04629	1	1
TK	Trk	(Positive: 4; Negative: 13)	Q16620	1	1
TK	VEGFR	(Positive: 1; Negative: 11)	P17948	0.909	0.5
TK	VEGFR	(Positive: 2; Negative: 12)	P35916	0.875	0.5
TK	VEGFR	(Positive: 2; Negative: 13)	P35968	0.923	0.75
TKL	IRAK	(Positive: 4; Negative: 15)	P51617	1	1
TKL	IRAK	(Positive: 7; Negative: 17)	Q9NWZ3	0.941	0.812
TKL	LRRK	(Positive: 4; Negative: 15)	Q38SD2	0.95	0.804
TKL	LRRK	(Positive: 18; Negative: 39)	Q5S007	0.907	0.764
TKL	MLK	(Positive: 7; Negative: 31)	O43318	0.797	0.533
TKL	MLK	(Positive: 1; Negative: 8)	Q02779	0.75	0.333
TKL	MLK	(Positive: 2; Negative: 18)	Q16584	0.861	0.367
TKL	MLK	(Positive: 3; Negative: 10)	Q9NYL2	1	1
TKL	RAF	(Positive: 3; Negative: 22)	P04049	0.758	0.448
TKL	RAF	(Positive: 1; Negative: 7)	P10398	1	1
TKL	RAF	(Positive: 3; Negative: 44)	P15056	0.886	0.505
TKL	RIPK	(Positive: 1; Negative: 19)	O43353	0.263	0.067
TKL	RIPK	(Positive: 1; Negative: 9)	Q13546	1	1
TKL	RIPK	(Positive: 1; Negative: 15)	Q9Y572	0.933	0.5
TKL	STKR	(Positive: 2; Negative: 43)	O00238	1	1
TKL	STKR	(Positive: 1; Negative: 9)	P36896	1	1
TKL	STKR	(Positive: 3; Negative: 12)	P36897	0.889	0.81
TKL	STKR	(Positive: 3; Negative: 14)	P37173	0.976	0.917
AGC		(Positive: 7; Negative: 22)	O75582	0.89	0.777
AGC		(Positive: 1; Negative: 13)	O75676	0.846	0.333
AGC		(Positive: 10; Negative: 23)	P05771-2	0.874	0.827
AGC		(Positive: 16; Negative: 45)	P51812	0.956	0.901
AGC		(Positive: 1; Negative: 15)	Q13976-2	1	1
AGC		(Positive: 1; Negative: 8)	Q15349	0.125	0.125
AGC		(Positive: 21; Negative: 52)	Q15418	0.912	0.823
CAMK		(Positive: 1; Negative: 11)	P11309-2	1	1
CAMK		(Positive: 1; Negative: 10)	Q8TDC3-2	0.8	0.333
TK		(Positive: 13; Negative: 27)	O60674	0.943	0.902
TK		(Positive: 4; Negative: 30)	P23458	0.908	0.482
TK		(Positive: 3; Negative: 16)	P29597	0.938	0.833
TK		(Positive: 4; Negative: 22)	P52333	0.966	0.804
		(Positive: 2; Negative: 10)	P21675	1	1
		(Positive: 1; Negative: 17)	Q16654	1	1
		(Positive: 1; Negative: 11)	Q9P2K8	1	1
		(Positive: 2; Negative: 13)	Q15118	1	1
		(Positive: 1; Negative: 10)	Q9Y2I7	1	1
		(Positive: 1; Negative: 9)	P00558	0.778	0.333
		(Positive: 1; Negative: 12)	P11274	0.917	0.5
		(Positive: 1; Negative: 10)	Q15119	1	1
		(Positive: 1; Negative: 7)	P14618	0.857	0.5
Kinases skipped from this evaluation. Q9UGJ0, P35269, P30279, Q96S44, P08637, Q9BYP7, P16885, Q12852, Q86YV6, Q9BQI3, Q01813, Q9UK32, Q13163, Q99640, P54760, O14874, P49842-1, P45984-2, P21127, P24864, P21980, Q92519, P27448-3, P27708, Q16875, Q8IY84, P27037, Q9BXA7, Q9UIK4, P49761, Q9NR20, Q9UF33, Q92772, Q01973, Q13523, Q9H3Y6, Q9UPZ9, Q9HAZ1, P47710, Q96S53, O94768, Q8WZ42, Q6P3R8, P51817, Q8N…

### Sheet: scores_avg_family
Kinase Group	Kinase Family	Testing dataset size	Count of unique kinases in the testing dataset	Kinases in testing dataset (UniProt ID)	ROC-AUC	PR-AUC
Other	PEK	(Positive: 5; Negative: 38)	3	P19525,Q9NZJ5,Q9BQI3	1	1
TK	Trk	(Positive: 8; Negative: 35)	3	Q16620,P04629,Q16288	1	1
CMGC	CK2	(Positive: 156; Negative: 221)	2	P68400,P19784	0.943	0.922
AGC	PKG	(Positive: 23; Negative: 50)	2	Q13237,Q13976	0.951	0.92
TK	FAK	(Positive: 12; Negative: 53)	2	Q05397,Q14289	0.978	0.912
AGC	SGK	(Positive: 16; Negative: 52)	3	O00141,Q9HBY8,Q96BR1	0.946	0.899
CMGC	CDK	(Positive: 361; Negative: 926)	21	P06493,P24941,P50750,O94921,Q00534,P11802,Q00526,Q00535,P50613,Q14004,P49336,Q9BWU1,Q9NYV4,Q8IZL9,Q15131,Q07002,Q00537,Q96Q40,Q00536,Q9UQ88,P21127	0.936	0.893
STE	STE7	(Positive: 15; Negative: 108)	7	Q02750,O14733,P45985,P52564,P36507,P46734,Q13163	0.983	0.892
TK	Syk	(Positive: 30; Negative: 61)	2	P43405,P43403	0.922	0.869
TK	InsR	(Positive: 17; Negative: 49)	2	P08069,P06213	0.936	0.868
CMGC	MAPK	(Positive: 431; Negative: 1011)	14	Q15759,P27361,P45983,Q16539,P28482,P45984,O15264,P53778,Q13164,P53779,Q9UBE8,Q16659,Q8TD08,P31152	0.922	0.863
CAMK	RAD53	(Positive: 17; Negative: 38)	1	O96017	0.927	0.858
TK	Met	(Positive: 7; Negative: 43)	2	Q04912,P08581	0.957	0.848
TKL	IRAK	(Positive: 11; Negative: 32)	2	P51617,Q9NWZ3	0.966	0.842
AGC	PKA	(Positive: 162; Negative: 327)	4	P17612,P22694,P22612,P51817	0.914	0.836
TK	Src	(Positive: 240; Negative: 524)	11	P07948,P07947,P08631,Q13882,P12931,P06241,P06239,P51451,P09769,P42685,Q9H3Y6	0.927	0.827
Other	Aur	(Positive: 67; Negative: 157)	3	O14965,Q96GD4,Q9UQB9	0.922	0.824
Other	TTK	(Positive: 13; Negative: 31)	1	P33981	0.878	0.824
TK	Abl	(Positive: 55; Negative: 386)	2	P00519,P42684	0.972	0.82
Atypical	Alpha	(Positive: 14; Negative: 54)	5	Q96QT4,O00418,Q9BX84,Q96L96,Q96QP1	0.88	0.808
TKL	STKR	(Positive: 9; Negative: 803)	9	P37173,P36896,P36897,O00238,Q13705,P37023,P36894,Q8NER5,Q04771	0.985	0.803
CK1	CK1-A	(Positive: 31; Negative: 78)	2	P48729,Q8N752	0.895	0.797
TK	PDGFR	(Positive: 19; Negative: 98)	5	P09619,P36888,P10721,P16234,P07333	0.952	0.791
Atypical	PIKK	(Positive: 160; Negative: 612)	8	P78527,Q13315,Q13535,P42345,P48736,Q96Q15,P42336,P42338	0.922	0.778
Other	CDC7	(Positive: 10; Negative: 29)	1	O00311	0.917	0.778
TKL	LRRK	(Positive: 22; Negative: 54)	2	Q38SD2,Q5S007	0.92	0.77
AGC	PKC	(Positive: 264; Negative: 534)	9	P17252,P24723,Q05655,Q02156,Q05513,P41743,P05771,Q04759,P05129	0.866	0.765
CMGC	GSK	(Positive: 121; Negative: 219)	2	P49840,P49841	0.836	0.76
CK1	VRK	(Positive: 5; Negative: 32)	3	Q86Y07,Q99986,Q8IV63	0.9	0.759
Other	PLK	(Positive: 85; Negative: 199)	4	P53350,Q9NYY3,O00444,Q9H4B4	0.875	0.748
AGC	RSK	(Positive: 15; Negative: 38)	2	P23443,Q9UBS0	0.886	0.746
Other	IKK	(Positive: 62; Negative: 143)	4	Q14164,O14920,O15111,Q9UHD2	0.867	0.741
AGC	Akt	(Positive: 113; Negative: 762)	3	P31749,P31751,Q9Y243	0.899	0.74
CMGC	DYRK	(Positive: 41; Negative: 141)	9	Q9H2X6,Q13627,Q92630,Q9Y463,Q86Z02,O43781,Q13523,Q9H422,Q9NR20	0.891	0.738
AGC	PDK1	(Positive: 6; Negative: 29)	1	O15530	0.891	0.735
CAMK	PIM	(Positive: 22; Negative: 77)	3	P11309,Q86V86,Q9P1W9	0.865	0.712
TK	FGFR	(Positive: 12; Negative: 64)	4	P21802,P11362,P22455,P22607	0.922	0.712
CAMK	CAMKL	(Positive: 137; Negative: 465)	19	Q8TDC3,Q15831,O14757,Q96RG2,Q13131,Q9P0L2,P54646,Q9H0K1,Q7KZI7,Q14680,P57059,Q8IWQ3,O60285,P27448,Q9H093,Q9Y2K2,Q96L34,Q8IY84,P57058	0.866	0.71
Other	ULK	(Positive: 18; Negative: 52)	3	Q8IYT8,O75385,Q6PHR2	0.909	0.707
CAMK	MAPKAPK	(Positive: 27; Negative: 92)	5	P49137,Q8IW41,Q9BUB5,Q9HBH9,Q16644	0.848	0.698
AGC	DMPK	(Positive: 24; Negative: 113)	6	O75116,Q13464,Q5VT25,Q9Y5S2,O14578,Q09013	0.928	0.696
CAMK	CAMK2	(Positive: 61; Negative: 166)	4	Q13554,Q9UQM7,Q13555,Q13557	0.781	0.654
STE	STE20	(Positive: 78; Negative: 419)	26	Q13043,Q13153,Q9UEW8,Q7L7X3,Q9NQU5,O95747,Q9Y6E0,O95819,Q13177,Q13188,Q9H2G2,O96013,Q9P286,O75914,Q92918,Q9UL54,Q8IVH8,O00506,Q9P289,Q8N4C8,Q8NEV4,Q7Z2Y5,O94804,Q9UKE5,Q12851,Q9Y4K4	0.86	0.648
TK	Fer	(Positive: 6; Negative: 35)	2	P16591,P07332	0.867	0.637
TK	EGFR	(Positive: 26; Negative: 145)	3	P04626,P00533,Q15303	0.916	0.633
AGC	GRK	(Positive: 36; Negative: 116)	7	P25098,P35626,Q15835,P34947,P32298,P43250,Q8WTQ7	0.84	0.632
TK	Tec	(Positive: 17; Negative: 102)	5	P51813,P42680,Q06187,P42681,Q08881	0.918	0.624
CAMK	PKD	(Positive: 25; Negative: 80)	3	Q15139,O94806,Q9BZL6	0.764	0.619
AGC	PKN	(Positive: 7; Negative: 47)	3	Q16512,Q16513,Q6P5Z2	0.83	0.611
CK1	CK1-D	(Positive: 34; Negative: 82)	2	P48730,P49674	0.847	0.607
AGC	NDR	(Positive: 14; Negative: 62)	4	O95835,Q9NRM7,Q9Y2H1,Q15208	0.859	0.587
TK	VEGFR	(Positive: 5; Negative: 36)	3	P35916,P35968,P17948	0.889	0.526
STE	STE11	(Positive: 11; Negative: 82)	6	Q13233,Q99683,O95382,Q9Y2U5,Q99759,Q9Y6R4	0.858	0.505
TKL	MLK	(Positive: 13; Negative: 101)	8	O43318,Q16584,Q9NYL2,Q02779,O43283,Q12852,P80192,Q5TCX8	0.808	0.495
Other	NEK	(Positive: 17; Negative: 106)	9	Q8TDX7,P51955,Q96PY6,Q8TD19,Q9HC98,Q86SG6,P51956,Q8NG66,Q6P3R8	0.798	0.473
TK	Ret	(Positive: 8; Negative: 35)	1	P07949	0.839	0.472
CAMK	CAMK1	(Positive: 8; Negative: 58)	4	Q14012,Q16566,Q96NX5,Q6P2M8	0.832	0.452
CAMK	DAPK	(Positive: 11; Negative: 67)	5	P53355,O43293,O94768,Q9UEE5,Q9UIK4	0.745	0.433
CMGC	CDKL	(Positive: 5; Negative: 28)	2	O76039,Q92772	0.75	0.416
Other	BUB	(Positive: 5; Negative: 26)	1	O43683	0.631	0.405
TK	Eph	(Positive: 6; Negative: 164)	12	P54764,P54762,P29317,P29320,P29323,P21709,Q15375,P29322,P54753,P54760,P54756,Q9UF33	0.963	0.376
TK	Csk	(Positive: 6; Negative: 37)	2	P41240,P42679	0.82	0.373
TKL	RAF	(Positive: 7; Negative: 86)	5	P10398,P15056,P04049,Q6VAB6,Q8IVT5	0.855	0.32
Average of all families with less than 5 positive samples Families included: (FAM20,CASK,MLCK,PHK,CK1-G,TTBK,CLK,SRPK,CAMKK,KIS,NAK,NKF2,TLK,TOPK,WEE,WNK,COT,NIK,ALK,Ack,Axl,DDR,Tie,RIPK) Kinases included: (Q8IXL6,O14936,Q15746,Q8WZ42,Q9H1R3,Q32MK0,Q16816,P15735,P78368,Q9HCP0,Q9Y6M4,Q5TCY1,Q6IQ55,P49760,P49759,Q9HAZ1,P49761,Q96SB4,P78362,Q96RR4,Q8N5S9,Q8TAS1,O75716,Q2M2I8,Q9NSY1,O14976,Q9BXM7,Q9U…					0.825	0.484

### Sheet: scores_avg_kinases
Kinase Group	Kinase Family	Testing dataset size	Kinase (UniProt ID)	ROC-AUC	PR-AUC
Other	PLK	(Positive: 6; Negative: 20)	Q9H4B4	1	1
Other	PLK	(Positive: 5; Negative: 24)	Q9NYY3	1	1
STE	STE7	(Positive: 5; Negative: 15)	P45985	1	1
AGC	PKC	(Positive: 10; Negative: 31)	P05129	0.997	0.991
CMGC	CDK	(Positive: 17; Negative: 44)	P11802	0.992	0.977
TK	InsR	(Positive: 7; Negative: 18)	P08069	0.984	0.968
Atypical	Alpha	(Positive: 11; Negative: 16)	Q96QT4	0.955	0.953
CMGC	MAPK	(Positive: 8; Negative: 19)	Q13164	0.961	0.946
TK	PDGFR	(Positive: 8; Negative: 26)	P09619	0.976	0.938
AGC	PKG	(Positive: 15; Negative: 32)	Q13976	0.956	0.936
AGC	SGK	(Positive: 14; Negative: 33)	O00141	0.952	0.928
AGC	NDR	(Positive: 5; Negative: 19)	O95835	0.968	0.925
CAMK	CAMKL	(Positive: 5; Negative: 17)	P57059	0.965	0.925
CMGC	CK2	(Positive: 138; Negative: 187)	P68400	0.939	0.925
TK	FAK	(Positive: 8; Negative: 32)	Q05397	0.977	0.925
CMGC	CDK	(Positive: 151; Negative: 306)	P06493	0.937	0.919
CMGC	CDK	(Positive: 96; Negative: 191)	P24941	0.938	0.912
CMGC	CDK	(Positive: 49; Negative: 91)	Q00535	0.951	0.912
CMGC	MAPK	(Positive: 58; Negative: 126)	Q16539	0.94	0.91
CMGC	CK2	(Positive: 18; Negative: 34)	P19784	0.969	0.909
CMGC	DYRK	(Positive: 12; Negative: 33)	Q9H2X6	0.965	0.907
TK	Src	(Positive: 25; Negative: 63)	P06239	0.954	0.903
TK		(Positive: 13; Negative: 27)	O60674	0.943	0.902
CMGC	MAPK	(Positive: 22; Negative: 62)	P45984	0.955	0.901
AGC		(Positive: 16; Negative: 45)	P51812	0.956	0.901
TK	Syk	(Positive: 20; Negative: 31)	P43405	0.91	0.896
CMGC	CDK	(Positive: 13; Negative: 29)	P50613	0.936	0.895
AGC	PKG	(Positive: 8; Negative: 18)	Q13237	0.938	0.89
TK	Syk	(Positive: 10; Negative: 30)	P43403	0.96	0.89
AGC	DMPK	(Positive: 13; Negative: 38)	Q13464	0.96	0.885
STE	STE20	(Positive: 12; Negative: 37)	Q13177	0.923	0.883
CMGC	MAPK	(Positive: 148; Negative: 309)	P28482	0.933	0.882
CAMK	CAMKL	(Positive: 5; Negative: 18)	Q14680	0.967	0.877
CMGC	MAPK	(Positive: 44; Negative: 107)	P45983	0.904	0.872
TK	Abl	(Positive: 6; Negative: 23)	P42684	0.949	0.871
TK	Src	(Positive: 24; Negative: 67)	P07948	0.956	0.871
TK	Src	(Positive: 127; Negative: 174)	P12931	0.919	0.869
TK	Src	(Positive: 9; Negative: 25)	Q13882	0.929	0.867
CAMK	DAPK	(Positive: 7; Negative: 19)	P53355	0.91	0.863
CAMK	RAD53	(Positive: 17; Negative: 38)	O96017	0.927	0.858
Atypical	PIKK	(Positive: 69; Negative: 305)	Q13315	0.947	0.855
CMGC	MAPK	(Positive: 101; Negative: 216)	P27361	0.917	0.853
Other	Aur	(Positive: 39; Negative: 75)	Q96GD4	0.933	0.853
STE	STE7	(Positive: 5; Negative: 20)	Q02750	0.96	0.853
CMGC	MAPK	(Positive: 10; Negative: 31)	O15264	0.932	0.85
TK	Met	(Positive: 5; Negative: 29)	P08581	0.945	0.843
AGC	PKA	(Positive: 157; Negative: 300)	P17612	0.915	0.841
TK	FGFR	(Positive: 8; Negative: 24)	P11362	0.932	0.84
CAMK	PIM	(Positive: 6; Negative: 20)	Q9P1W9	0.9	0.837
AGC		(Positive: 10; Negative: 23)	P05771-2	0.874	0.827
Other	IKK	(Positive: 12; Negative: 32)	Q14164	0.888	0.824
Other	TTK	(Positive: 13; Negative: 31)	P33981	0.878	0.824
AGC		(Positive: 21; Negative: 52)	Q15418	0.912	0.823
Atypical	PIKK	(Positive: 29; Negative: 59)	P78527	0.932	0.822
Other	IKK	(Positive: 17; Negative: 37)	Q9UHD2	0.879	0.822
TK	Abl	(Positive: 49; Negative: 363)	P00519	0.974	0.821
TK	Src	(Positive: 9; Negative: 30)	P08631	0.952	0.821
CAMK	CAMKL	(Positive: 14; Negative: 41)	P54646	0.939	0.817
CMGC	MAPK	(Positive: 11; Negative: 28)	Q15759	0.844	0.817
TKL	IRAK	(Positive: 7; Negative: 17)	Q9NWZ3	0.941	0.812
CAMK	PIM	(Positive: 14; Negative: 43)	P11309	0.895	0.807
AGC	PKC	(Positive: 18; Negative: 37)	Q02156	0.907	0.804
AGC	PKC	(Positive: 39; Negative: 80)	Q05655	0.869	0.804
CK1	CK1-A	(Positive: 31; Negative: 62)	P48729	0.881	0.804
CMGC	MAPK	(Positive: 11; Negative: 35)	P53778	0.896	0.799
AGC	PKC	(Positive: 123; Negative: 218)	P17252	0.87	0.798
TK	InsR	(Positive: 10; Negative: 31)	P06213	0.903	0.798
Other	Aur	(Positive: 27; Negative: 69)	O14965	0.897	0.793
AGC	PKC	(Positive: 10; Negative: 27)	P41743	0.911	0.792
CMGC	DYRK	(Positive: 15; Negative: 33)	Q13627	0.863	0.791
CAMK	CAMKL	(Positive: 41; Negative: 91)	Q13131	0.875	0.784
Other	IKK	(Positive: 23; Negative: 42)	O14920	0.886	0.78
CAMK	CAMKL	(Positive: 9; Negative: 25)	Q15831	0.867	0.778
Other	CDC7	(Positive: 10; Negative: 29)	O00311	0.917	0.778
AGC		(Positive: 7; Negative: 22)	O75582	0.89	0.777
AGC	Akt	(Positive: 6; Negative: 89)	Q9Y243	0.979	0.772
AGC	RSK	(Positive: 13; Negative: 27)	P23443	0.889	0.772
STE	STE20	(Positive: 5; Negative: 19)	O96013	0.874	0.772
TK	Src	(Positive: 34; Negative: 62)	P06241	0.893	0.772
AGC	PKN	(Positive: 7; Negative: 26)	Q16512	0.896	0.769
CMGC	GSK	(Positive: 20; Negative: 47)	P49840	0.876	0.769
Other	PLK	(Positive: 9; Negative: 24)	O00444	0.894	0.768
CMGC	GSK	(Positive: 101; Negative: 172)	P49841	0.831	0.767
TKL	LRRK	(Positive: 18; Negative: 39)	Q5S007	0.907	0.764
Atypical	PIKK	(Positive: 28; Negative: 132)	Q13535	0.938	0.763
CMGC	CDK	(Positive: 9; Negative: 36)	Q00534	0.877	0.752
CAMK	CAMK2	(Positive: 42; Negative: 85)	Q9UQM7	0.817	0.75
STE	STE20	(Positive: 8; Negative: 28)	Q13043	0.844	0.75
TK	Fer	(Positive: 5; Negative: 22)	P16591	0.909	0.75
AGC	Akt	(Positive: 84; Negative: 494)	P31749	0.887	0.748
AGC	DMPK	(Positive: 8; Negative: 26)	O75116	0.904	0.747
CAMK	MAPKAPK	(Positive: 20; Negative: 47)	P49137	0.856	0.744
Other	ULK	(Positive: 16; Negative: 34)	O75385	0.903	0.743
AGC	GRK	(Positive: 18; Negative: 39)	P25098	0.862	0.74
AGC	PKC	(Positive: 11; Negative: 23)	Q04759	0.858	0.74
AGC	PDK1	(Positive: 6; Negative: 29)	O15530	0.891	0.735
Other	PLK	(Positive: 65; Negative: 131)	P53350	0.832	0.727
CAMK	CAMK2	(Positive: 7; Negative: 24)	Q13557	0.893	0.723
STE	STE20	(Positive: 20; Negative: 57)	Q13153	0.88	0.714
AGC	Akt	(Positive: 23; Negative: 179)	P31751	0.915	0.707
CAMK	CAMKL	(Positive: 40; Negative: 90)	O14757	0.813	0.704
AGC	PKC	(Positive: 23; Negative: 48)	Q05513	0.822	0.696
CAMK	CAMK1	(Positive: 5; Negative: 16)	Q14012	0.875	0.694
CAMK	CAMKL	(Positive: 6; Negative: 28)	Q7KZI7	0.827	0.688
CMGC	MAPK	(Positive: 11; Negative: 36)	P53779	0.851	0.673
CMGC	CDK	(Positive: 12; Negative: 33)	P50750	0.826	0.672
CK1	CK1-D	(Positive: 20; Negative: 45)	P48730	0.852	0.668
AGC	PKC	(Positive: 26; Negative: 56)	P05771	0.805	0.667
Other	NEK	(Positive: 8; Negative: 24)	P51955	0.76	0.652
TK	PDGFR	(Positive: 5; Negative: 27)	P36888	0.874	0.647
TK	EGFR	(Positive: 22; Negative: 106)	P00533	0.907	0.629
TK	Tec	(Positive: 5; Negative: 20)	Q06187	0.86	0.624
STE	STE11	(Positive: 6; Negative: 25)	Q99683	0.853	0.623
CAMK	CAMK2	(Positive: 6; Negative: 30)	Q13554	0.789	0.61
AGC	GRK	(Positive: 7; Negative: 18)	P34947	0.833	0.607
Atypical	PIKK	(Positive: 31; Negative: 65)	P42345	0.746	0.603
CK1	CK1-D	(Positive: 14; Negative: 37)	P49674	0.846	0.603
CMGC	DYRK	(Positive: 10; Negative: 26)	Q92630	0.831	0.603
Other	IKK	(Positive: 10; Negative: 32)	O15111	0.775	0.584
TKL	MLK	(Positive: 7; Negative: 31)	O43318	0.797	0.533
CAMK	PKD	(Positive: 19; Negative: 45)	Q15139	0.715	0.531
TK	Ret	(Positive: 8; Negative: 35)	P07949	0.839	0.472
Other	NEK	(Positive: 5; Negative: 15)	Q9HC98	0.68	0.469
STE	STE20	(Positive: 6; Negative: 40)	Q13188	0.608	0.447
CMGC	CDKL	(Positive: 5; Negative: 18)	O76039	0.678	0.425
Other	BUB	(Positive: 5; Negative: 26)	O43683	0.631	0.405
AGC	NDR	(Positive: 5; Negative: 13)	Q9NRM7	0.615	0.365
TK	Csk	(Positive: 5; Negative: 28)	P41240	0.771	0.357
CAMK	CAMKL	(Positive: 5; Negative: 16)	Q9P0L2	0.6	0.329
CAMK	CAMK2	(Positive: 6; Negative: 27)	Q13555	0.457	0.224
Average scores of all kinases with less than 5 positive samples: Q5VT25,Q9Y5S2,P32298,P35626,P43250,Q15835,Q15208,Q9Y2H1,P22612,P22694,P24723,Q9UBS0,Q96BR1,Q9HBY8,O00418,Q8IXL6,P42336,P48736,Q96Q15,Q16566,O60285,P27448,Q8IWQ3,Q8TDC3,Q96RG2,Q9H0K1,O14936,O43293,Q16644,Q8IW41,Q9BUB5,Q9HBH9,Q15746,Q16816,Q86V86,O94806,Q9BZL6,P78368,Q9HCP0,Q5TCY1,Q6IQ55,Q86Y07,Q99986,O94921,P49336,Q00526,Q14004,Q9BWU…				0.834	0.623
